# Single-cell analysis reveals distinct fibroblast plasticity during tenocyte regeneration in zebrafish

**DOI:** 10.1101/2023.04.18.537403

**Authors:** Arsheen M. Rajan, Nicole L. Rosin, Elodie Labit, Jeff Biernaskie, Shan Liao, Peng Huang

## Abstract

Despite their importance in tissue maintenance and repair, fibroblast diversity and plasticity remain poorly understood. Using single-cell RNA sequencing, we uncover distinct sclerotome-derived fibroblast populations in zebrafish, including progenitor-like perivascular/interstitial fibroblasts, and specialized fibroblasts such as tenocytes. To determine fibroblast plasticity *in vivo*, we develop a laser-induced tendon ablation and regeneration model. Lineage tracing reveals that laser-ablated tenocytes are quickly regenerated by preexisting fibroblasts. By combining single-cell clonal analysis and live imaging, we demonstrate that perivascular/interstitial fibroblasts actively migrate to the injury site, where they proliferate and give rise to new tenocytes. By contrast, perivascular fibroblast-derived pericytes or specialized fibroblasts, including tenocytes, exhibit no regenerative plasticity. Interestingly, active Hedgehog (Hh) signaling is required for the proliferation of activated fibroblasts to ensure efficient tenocyte regeneration. Together, our work highlights the functional diversity of fibroblasts and establishes perivascular/interstitial fibroblasts as tenocyte progenitors that promote tendon regeneration in a Hh signaling-dependent manner.

**TEASER:** Perivascular/interstitial fibroblasts function as plastic progenitors during tenocyte regeneration.
