## Supplementary material for "Single-cell analysis reveals distinct fibroblast plasticity during tenocyte regeneration in zebrafish": Table S2

### Sheet: fib_topmarkers
Gene name	p-value	average log2 fold change	pct.1 (% of cells expressing in cluster)	pct.2 (% of cells expressing in other clusters)	p-value adjusted	cluster
LOC100538221	2.02e-155	2.06404	0.705	0.101	3.17e-151	Fin Mesenchymal Cell
CABZ01074130.1	2.03e-142	3.08897	0.92	0.482	3.19e-138	Fin Mesenchymal Cell
vcanb	5.99e-135	2.40251	0.861	0.328	9.4e-131	Fin Mesenchymal Cell
fbln1	9.42e-117	2.23152	0.829	0.34	1.48e-112	Fin Mesenchymal Cell
mxra5b	7.07e-114	1.79651	0.771	0.233	1.11e-109	Fin Mesenchymal Cell
qdpra	2.09e-113	1.9365	0.651	0.142	3.29e-109	Fin Mesenchymal Cell
hapln1b	1.26e-98	0.944525	0.427	0.036	1.98e-94	Fin Mesenchymal Cell
colgalt2	3.02e-92	0.830383	0.476	0.062	4.74e-88	Fin Mesenchymal Cell
pah	1.76e-89	1.17962	0.468	0.069	2.77e-85	Fin Mesenchymal Cell
si:ch211-14k19.8	1.67e-88	0.757035	0.422	0.045	2.63e-84	Fin Mesenchymal Cell
and1	6.51e-87	2.23656	0.8	0.392	1.02e-82	Fin Mesenchymal Cell
c1qtnf5	7.89e-87	1.0833	0.461	0.065	1.24e-82	Fin Mesenchymal Cell
and2	1.2e-86	2.80349	0.707	0.293	1.88e-82	Fin Mesenchymal Cell
hgd	7.04e-81	1.07253	0.541	0.117	1.11e-76	Fin Mesenchymal Cell
hpdb	6.3e-78	1.33549	0.424	0.062	9.89e-74	Fin Mesenchymal Cell
capn12	4.06e-74	1.08389	0.69	0.238	6.37e-70	Fin Mesenchymal Cell
ptx3a	5.02e-73	1.23266	0.5	0.114	7.87e-69	Fin Mesenchymal Cell
gpc1a	1.42e-72	1.01613	0.51	0.117	2.23e-68	Fin Mesenchymal Cell
ttc36	8.95e-72	1.01518	0.359	0.042	1.4e-67	Fin Mesenchymal Cell
pcbd1	1.14e-70	0.985387	0.466	0.092	1.79e-66	Fin Mesenchymal Cell
slc16a10	4.32e-66	0.797445	0.451	0.094	6.79e-62	Fin Mesenchymal Cell
prdx1	2.4e-64	0.988292	0.451	0.097	3.77e-60	Fin Mesenchymal Cell
gch1	5.8e-63	0.657328	0.376	0.059	9.1e-59	Fin Mesenchymal Cell
fah	2.86e-62	0.854624	0.5	0.132	4.48e-58	Fin Mesenchymal Cell
gstp1	3.92e-62	1.17906	0.49	0.13	6.15e-58	Fin Mesenchymal Cell
im:7150988	8.94e-59	2.36475	0.539	0.189	1.4e-54	Fin Mesenchymal Cell
itgb3b	3.75e-55	0.714983	0.444	0.112	5.89e-51	Fin Mesenchymal Cell
zgc:66479	3.13e-51	0.70697	0.495	0.158	4.91e-47	Fin Mesenchymal Cell
wt1a	1.75e-83	0.619114	0.333	0.017	2.74e-79	Perivascular/Interstitial Fibroblast
hapln1a	9.25e-74	1.5488	0.787	0.291	1.45e-69	Perivascular/Interstitial Fibroblast
pbx1b	6.14e-65	0.662823	0.376	0.045	9.64e-61	Perivascular/Interstitial Fibroblast
boc	2.14e-27	0.623751	0.643	0.332	3.36e-23	Perivascular/Interstitial Fibroblast
cdh11	1.3e-25	0.57161	0.663	0.342	2.04e-21	Perivascular/Interstitial Fibroblast
pcdh18b	3.01e-22	0.487438	0.593	0.29	4.72e-18	Perivascular/Interstitial Fibroblast
top2a	3.14e-162	1.3502	0.652	0.043	4.93e-158	Cycling Fibroblasts
mki67	1.44e-149	1.50877	0.715	0.076	2.26e-145	Cycling Fibroblasts
cenpf	6.01e-133	1.16758	0.508	0.025	9.43e-129	Cycling Fibroblasts
aspm	2.26e-124	1.18296	0.531	0.037	3.54e-120	Cycling Fibroblasts
cenpe	7.61e-114	0.818383	0.484	0.031	1.2e-109	Cycling Fibroblasts
tpx2	1.18e-104	0.758688	0.441	0.028	1.86e-100	Cycling Fibroblasts
si:ch1073-153i20.4	2.99e-98	0.788544	0.434	0.031	4.69e-94	Cycling Fibroblasts
si:ch211-113a14.18	2.27e-97	0.975934	0.43	0.031	3.56e-93	Cycling Fibroblasts
zgc:110216	3.82e-97	1.08787	0.461	0.041	6e-93	Cycling Fibroblasts
numa1	2.14e-95	0.759901	0.426	0.031	3.35e-91	Cycling Fibroblasts
hist1h2a11	2.89e-95	0.960214	0.418	0.029	4.54e-91	Cycling Fibroblasts
dlgap5	4.67e-95	0.697528	0.414	0.028	7.32e-91	Cycling Fibroblasts
si:dkey-108k21.10	7.28e-95	1.18674	0.465	0.045	1.14e-90	Cycling Fibroblasts
zgc:110425	6.08e-92	1.73531	0.598	0.107	9.55e-88	Cycling Fibroblasts
kif20bb	6.34e-86	0.623057	0.355	0.02	9.95e-82	Cycling Fibroblasts
zgc:113984.1	8.17e-83	0.965784	0.363	0.025	1.28e-78	Cycling Fibroblasts
si:dkey-261m9.17	3.56e-77	1.58284	0.484	0.075	5.58e-73	Cycling Fibroblasts
hmgb2a	5.4e-77	1.75301	0.871	0.411	8.47e-73	Cycling Fibroblasts
hist1h2a3	1.14e-69	0.684343	0.332	0.027	1.8e-65	Cycling Fibroblasts
ube2c	2.45e-69	0.711849	0.332	0.027	3.85e-65	Cycling Fibroblasts
zgc:165555.3	1.18e-67	2.02718	0.582	0.151	1.85e-63	Cycling Fibroblasts
hmgn2	1.34e-59	1.57333	0.926	0.575	2.11e-55	Cycling Fibroblasts
hmga1a	8.62e-55	1.16513	0.895	0.543	1.35e-50	Cycling Fibroblasts
h3f3a	2.79e-48	1.26434	0.727	0.366	4.37e-44	Cycling Fibroblasts
tuba8l	1.86e-40	0.959658	0.633	0.269	2.93e-36	Cycling Fibroblasts
stmn1a	2.39e-40	0.999551	0.465	0.139	3.75e-36	Cycling Fibroblasts
hmgb2b	2.25e-36	1.01425	0.605	0.267	3.53e-32	Cycling Fibroblasts
tubb2b	5.21e-36	0.956865	0.531	0.205	8.18e-32	Cycling Fibroblasts
si:ch73-281n10.2	2.37e-33	0.997692	0.75	0.423	3.73e-29	Cycling Fibroblasts
si:ch211-288g17.3	5.44e-33	0.70583	0.539	0.216	8.53e-29	Cycling Fibroblasts
abi3bpb	3.94e-112	1.50348	0.671	0.107	6.19e-108	Stromal Reticular Cell
zmp:0000000846	1.55e-91	1.836	0.922	0.426	2.44e-87	Stromal Reticular Cell
ccl25b	3.05e-78	1.45812	0.671	0.161	4.79e-74	Stromal Reticular Cell
f3a	8.91e-65	0.891774	0.588	0.139	1.4e-60	Stromal Reticular Cell
clec19a	3.79e-53	0.702459	0.361	0.055	5.95e-49	Stromal Reticular Cell
rdh10a	5.42e-51	0.698619	0.412	0.08	8.51e-47	Stromal Reticular Cell
cdon	1.73e-46	0.811168	0.745	0.313	2.71e-42	Stromal Reticular Cell
si:dkey-202e22.2	7.37e-46	0.585839	0.384	0.075	1.16e-41	Stromal Reticular Cell
ephb3	1.99e-39	0.879096	0.765	0.376	3.13e-35	Stromal Reticular Cell
fmoda	2.5e-31	0.718325	0.729	0.388	3.92e-27	Stromal Reticular Cell
sfrp1a	2.94e-31	0.623243	0.525	0.197	4.61e-27	Stromal Reticular Cell
plpp3	1.7e-25	0.573097	0.671	0.349	2.67e-21	Stromal Reticular Cell
col6a3	2.11e-23	0.617476	0.6	0.288	3.3e-19	Stromal Reticular Cell
col9a3	9.72e-94	1.08896	0.488	0.051	1.53e-89	Notochord Associated Fibroblast
itga4	1.25e-87	1.23424	0.636	0.121	1.96e-83	Notochord Associated Fibroblast
ptch2	1.14e-83	1.02255	0.644	0.136	1.79e-79	Notochord Associated Fibroblast
tgfbi	8.99e-77	1.50624	0.976	0.659	1.41e-72	Notochord Associated Fibroblast
col8a1a	2.84e-74	0.948188	0.432	0.054	4.45e-70	Notochord Associated Fibroblast
clu	2.91e-74	0.924821	0.336	0.024	4.57e-70	Notochord Associated Fibroblast
nkx3.2	2.18e-73	0.7727	0.42	0.048	3.43e-69	Notochord Associated Fibroblast
hhip	5.72e-73	1.13065	0.452	0.063	8.98e-69	Notochord Associated Fibroblast
itgbl1	9.03e-68	0.633577	0.384	0.043	1.42e-63	Notochord Associated Fibroblast
ngfra	5.81e-67	0.825547	0.372	0.041	9.12e-63	Notochord Associated Fibroblast
ctgfb	1.32e-66	0.86726	0.356	0.037	2.08e-62	Notochord Associated Fibroblast
sema3e	2.17e-66	1.09362	0.604	0.147	3.41e-62	Notochord Associated Fibroblast
crispld1b	9.36e-61	0.577226	0.384	0.051	1.47e-56	Notochord Associated Fibroblast
pi15a	2.87e-58	0.823474	0.432	0.074	4.51e-54	Notochord Associated Fibroblast
nrp1a	4.85e-44	0.668296	0.444	0.106	7.62e-40	Notochord Associated Fibroblast
hspg2	1.62e-34	0.679655	0.608	0.254	2.55e-30	Notochord Associated Fibroblast
hmcn1	6.13e-32	0.680079	0.504	0.189	9.63e-28	Notochord Associated Fibroblast
foxp4	4.9e-22	0.523688	0.688	0.371	7.69e-18	Notochord Associated Fibroblast
ca6	3.68e-53	1.20292	0.734	0.293	5.78e-49	DLAV Fibroblast
ephb31	3.39e-44	1.08446	0.795	0.378	5.32e-40	DLAV Fibroblast
zic1	7.04e-41	0.622822	0.524	0.149	1.1e-36	DLAV Fibroblast
mab21l2	3.1e-36	0.659193	0.502	0.16	4.87e-32	DLAV Fibroblast
wnt11r	5.97e-34	0.882342	0.594	0.24	9.36e-30	DLAV Fibroblast
fmoda1	2.09e-31	0.825508	0.742	0.392	3.29e-27	DLAV Fibroblast
prp	2.17e-135	2.76442	0.959	0.109	3.41e-131	Tenocyte
hlx1	7.56e-102	0.975165	0.49	0.021	1.19e-97	Tenocyte
si:ch211-43f4.1	3.06e-94	1.96222	0.898	0.145	4.81e-90	Tenocyte
cilp	3.26e-68	1.89884	0.898	0.225	5.12e-64	Tenocyte
si:ch211-159i8.4	2.48e-64	0.835467	0.49	0.046	3.89e-60	Tenocyte
vwde	2.19e-52	2.24612	0.776	0.183	3.44e-48	Tenocyte
meox1	1.37e-51	1.31126	0.745	0.164	2.14e-47	Tenocyte
scxa	1.55e-50	0.811117	0.367	0.031	2.43e-46	Tenocyte
sema4c	1.19e-45	0.649527	0.429	0.051	1.87e-41	Tenocyte
frem1b	4.91e-42	0.828225	0.51	0.085	7.71e-38	Tenocyte
mylka	3.23e-35	0.620267	0.378	0.052	5.07e-31	Tenocyte
col16a1	3.49e-35	1.21981	0.857	0.352	5.48e-31	Tenocyte
angptl7	2.19e-32	0.987459	0.459	0.084	3.44e-28	Tenocyte
map2	2.58e-28	0.596319	0.469	0.101	4.05e-24	Tenocyte
zgc:158328	8.92e-25	0.530889	0.398	0.083	1.4e-20	Tenocyte
fgfr1a	5.91e-24	0.755832	0.592	0.195	9.28e-20	Tenocyte
si:ch1073-459j12.1	3.45e-22	1.06135	0.561	0.192	5.42e-18	Tenocyte
tmem119b	8.18e-19	0.967365	0.531	0.194	1.28e-14	Tenocyte
agap1	3.28e-18	0.621087	0.429	0.127	5.14e-14	Tenocyte
ebf1a	5.96e-16	0.714073	0.755	0.392	9.35e-12	Tenocyte
si:dkey-187e18.1	6.74e-15	0.435967	0.5	0.179	1.06e-10	Tenocyte
cd248b	9.83e-15	0.60623	0.541	0.212	1.54e-10	Tenocyte
ebf3a	2.16e-14	0.71514	0.673	0.326	3.38e-10	Tenocyte
spry4	3.16e-14	0.580289	0.5	0.193	4.96e-10	Tenocyte
rrbp1b	7.42e-13	0.601855	0.592	0.286	1.16e-08	Tenocyte
col4a2	5.86e-12	0.486337	0.52	0.217	9.2e-08	Tenocyte
